# Comparing the value of mono- versus coculture for high-throughput compound screening in hematological malignancies

**DOI:** 10.1101/2022.02.18.481065

**Authors:** Sophie A. Herbst, Vladislav Kim, Tobias Roider, Eva C. Schitter, Peter-Martin Bruch, Nora Liebers, Carolin Kolb, Mareike Knoll, Junyan Lu, Peter Dreger, Carsten Müller-Tidow, Thorsten Zenz, Wolfgang Huber, Sascha Dietrich

**Affiliations:** Department of Medicine V, Hematology, Oncology and Rheumatology, Heidelberg University Hospital, Heidelberg, Germany; European Molecular Biology Laboratory (EMBL), Heidelberg, Germany; Molecular Medicine Partnership Unit (MMPU), Heidelberg, Germany; Department of Translational Medical Oncology, National Center for Tumor Diseases (NCT) Heidelberg and German Cancer Research Center (DKFZ), Heidelberg, Germany; Faculty of Biosciences, University of Heidelberg, Heidelberg, Germany; Department of Hematology and Oncology, University Hospital Düsseldorf, Düsseldorf, Germany; Department of Medical Oncology and Hematology, University Hospital Zürich, Zürich, Switzerland

## Abstract

Large-scale compound screens are a powerful model system for understanding variability of treatment response and for discovering druggable tumor vulnerabilities of hematological malignancies. However, as mostly performed in a monoculture of tumor cells, these assays disregard modulatory effects of the *in vivo* microenvironment. It is an open question whether and to what extent coculture with bone marrow stromal cells could improve the biological relevance of drug testing assays over monoculture. Here, we measured ex vivo sensitivity of 108 primary blood cancer samples to 50 drugs in monoculture and in coculture with bone marrow stromal cells. Stromal coculture conferred resistance to 52 % of compounds in chronic lymphocytic leukemia (CLL) and to 36% of compounds in acute myeloid leukemia (AML), including chemotherapeutics, BCR inhibitors, proteasome inhibitors and BET inhibitors. While most of the remaining drugs were similarly effective in mono- and coculture, only the JAK inhibitors ruxolitinib and tofacitinib exhibited increased efficacy in AML and CLL stromal coculture. We further confirmed the importance of JAK-STAT signaling for stroma-mediated resistance by showing that stromal cells induce phosphorylation of STAT3 in CLL cells. We genetically characterized the 108 cancer samples and found that drug-gene associations agreed well between mono- and coculture. Overall, effect sizes were lower in coculture, thus more drug-gene associations were detected in monoculture than in coculture. Our results suggest a two-step strategy for drug perturbation testing, with large-scale screening performed in monoculture, followed by focused evaluation of potential stroma-mediated resistances in coculture.
