## Supplementary Table 1 for "Comparing the value of mono- versus coculture for high-throughput compound screening in hematological malignancies"

### Sheet: Supplementary Table 1
Drug	C1 (µM)	C2 (µM)	C3 (µM)
Bafilomycin A1	0.04	0.6	9
BAY11-7085	0.04	0.6	9
BAY61-3606	0.04	0.6	9
Carfilzomib	0.001	0.015	0.225
CPI-169	0.04	0.6	9
Cytarabine	0.1	1.5	22.5
Dasatinib	0.004	0.06	0.9
Dexamethasone	0.001	0.015	0.225
Doxorubicine	0.002	0.03	0.45
Duvelisib	0.02	0.3	4.5
Enasidenib	0.04	0.6	9
Everolimus	0.04	0.6	9
EVP4593	0.04	0.6	9
Fludarabine	0.04	0.6	9
Ganetespib	0.04	0.6	9
I-BET-762	0.02	0.3	4.5
Ibrutinib	0.04	0.6	9
Idelalisib	0.04	0.6	9
IRAK1/4 Inhibitor I	0.04	0.6	9
IRAK4 Inhibitor, Compound 26	0.02	0.3	4.5
Ixazomib	0.1	1.5	22.5
JQ1	0.1	1.5	22.5
Lenalidomide	0.04	0.6	9
LY2228820	0.04	0.6	9
Midostaurin	0.04	0.6	9
MK2206	0.04	0.6	9
Nutlin 3a	0.04	0.6	9
Obatoclax mesylate	0.1	1.5	22.5
Palbociclib	0.04	0.6	9
Plerixafor	0.1	1.5	22.5
Pomalidomide	0.02	0.3	4.5
PRT062607	0.02	0.3	4.5
Pyridone 6	0.04	0.6	9
Quizartinib	0.04	0.6	9
Rapamycin	0.1	1.5	22.5
Ruxolitinib	0.04	0.6	9
Selinexor	0.04	0.6	9
Selumetinib	0.04	0.6	9
Sotrastaurin	0.04	0.6	9
Thioguanine	0.04	0.6	9
Tofacitinib	0.1	1.5	22.5
UMI-77	0.1	1.5	22.5
Venetoclax	0.001	0.015	0.225
Vitamin D	0.0067	0.1	1.5
Vitamin D + Cytarabine	0.1	1.5	22.5
Vitamin D + Doxorubicine	0.002	0.03	0.45
Vitamin D + Fludarabine	0.04	0.6	9
Vitamin D + Ibrutinib	0.04	0.6	9
Vitamin D + Idelalisib	0.04	0.6	9
Vorinostat	0.04	0.6	9
