## Supplementary Table 2 for "Comparing the value of mono- versus coculture for high-throughput compound screening in hematological malignancies"

### Sheet: Supplementary Table 1
Drug	Concentration 1	Concentration 2	Concentration 3
Bafilomycin A1	0.04	0.6	9
BAY11-7085	0.04	0.6	9
BAY61-3606	0.04	0.6	9
Carfilzomib	0.001	0.015	0.225
CPI-169	0.04	0.6	9
Cytarabine	0.1	1.5	22.5
Dasatinib	0.004	0.06	0.9
Dexamethasone	0.001	0.015	0.225
Doxorubicine	0.002	0.03	0.45
Duvelisib	0.02	0.3	4.5
Enasidenib	0.04	0.6	9
Everolimus	0.04	0.6	9
EVP4593	0.04	0.6	9
Fludarabine	0.04	0.6	9
Ganetespib	0.04	0.6	9
I-BET-762	0.02	0.3	4.5
Ibrutinib	0.04	0.6	9
Idelalisib	0.04	0.6	9
IRAK1/4 Inhibitor I	0.04	0.6	9
IRAK4 Inhibitor, Compound 26	0.02	0.3	4.5
Ixazomib	0.1	1.5	22.5
JQ1	0.1	1.5	22.5
Lenalidomide	0.04	0.6	9
LY2228820	0.04	0.6	9
Midostaurin	0.04	0.6	9
MK2206	0.04	0.6	9
Nutlin 3a	0.04	0.6	9
Obatoclax mesylate	0.1	1.5	22.5
Palbociclib	0.04	0.6	9
Plerixafor	0.1	1.5	22.5
Pomalidomide	0.02	0.3	4.5
PRT062607	0.02	0.3	4.5
Pyridone 6	0.04	0.6	9
Quizartinib	0.04	0.6	9
Rapamycin	0.1	1.5	22.5
Ruxolitinib	0.04	0.6	9
Selinexor	0.04	0.6	9
Selumetinib	0.04	0.6	9
Sotrastaurin	0.04	0.6	9
Thioguanine	0.04	0.6	9
Tofacitinib	0.1	1.5	22.5
UMI-77	0.1	1.5	22.5
Venetoclax	0.001	0.015	0.225
Vitamin D	0.0067	0.1	1.5
Vitamin D + Cytarabine	0.1	1.5	22.5
Vitamin D + Doxorubicine	0.002	0.03	0.45
Vitamin D + Fludarabine	0.04	0.6	9
Vitamin D + Ibrutinib	0.04	0.6	9
Vitamin D + Idelalisib	0.04	0.6	9
Vorinostat	0.04	0.6	9

### Sheet: Sheet3
patient ID	diagnosis	treatment status	sex	IGHV mutated	trisomy12	del17p13	TP53
CLL_1	CLL	untreated	f	0	0	0	0
CLL_2	CLL	in treatment	f	1	0	0	0
CLL_3	CLL	pretreated	m	0	0	1	1
CLL_4	CLL	untreated	m	1	0	1	1
CLL_5	CLL	pretreated	m	0	0	0	0
CLL_6	CLL	untreated	m	1	0	0	0
CLL_7	CLL	pretreated	m	0	0	0	0
CLL_8	CLL	pretreated	m	0	NA	0	0
CLL_9	CLL	in treatment	m	0	0	0	1
CLL_10	CLL	untreated	m	0	0	0	0
CLL_11	CLL	in treatment	f	1	0	0	0
CLL_12	CLL	untreated	m	1	0	0	0
CLL_13	CLL	untreated	f	0	1	0	1
CLL_14	CLL	in treatment	f	0	0	0	0
CLL_15	CLL	untreated	f	1	0	0	0
CLL_16	CLL	untreated	f	0	1	0	0
CLL_17	CLL	pretreated	m	0	0	0	0
CLL_18	CLL	pretreated	f	0	0	1	1
CLL_19	CLL	untreated	m	1	0	0	0
CLL_20	CLL	untreated	m	1	0	0	0
CLL_21	CLL	pretreated	m	0	0	0	1
CLL_22	CLL	untreated	f	1	0	0	0
CLL_23	CLL	untreated	f	0	0	0	0
CLL_24	CLL	untreated	f	0	NA	0	0
CLL_25	CLL	untreated	m	1	0	0	0
CLL_26	CLL	untreated	m	1	0	0	0
CLL_27	CLL	untreated	m	0	1	0	0
CLL_28	CLL	untreated	f	1	0	1	0
CLL_29	CLL	untreated	m	1	0	0	0
CLL_30	CLL	untreated	m	0	1	1	1
CLL_31	CLL	pretreated	m	0	0	0	0
CLL_32	CLL	pretreated	f	0	0	NA	0
CLL_33	CLL	untreated	f	0	NA	NA	0
CLL_34	CLL	untreated	f	1	0	0	0
CLL_35	CLL	untreated	m	1	0	0	0
CLL_36	CLL	in treatment	m	0	0	0	1
CLL_37	CLL	untreated	m	0	0	0	0
CLL_38	CLL	untreated	m	1	0	0	0
CLL_39	CLL	untreated	m	1	0	0	0
CLL_40	CLL	untreated	m	1	0	0	0
CLL_41	CLL	untreated	f	0	NA	1	1
CLL_42	CLL	untreated	f	1	0	0	0
CLL_43	CLL	untreated	f	1	0	1	0
CLL_44	CLL	pretreated	f	0	0	1	1
CLL_45	CLL	untreated	m	1	0	0	0
CLL_46	CLL	pretreated	m	0	0	0	0
CLL_47	CLL	pretreated	f	1	0	0	0
CLL_48	CLL	pretreated	f	1	0	0	0
CLL_49	CLL	in treatment	m	1	0	0	1
CLL_50	CLL	untreated	f	1	0	0	0
CLL_51	CLL	untreated	m	1	1	1	0
CLL_52	CLL	pretreated	f	1	1	0	0
CLL_53	CLL	untreated	f	1	1	0	0
CLL_54	CLL	pretreated	f	0	0	0	0
CLL_55	CLL	pretreated	f	0	1	0	0
CLL_56	CLL	untreated	m	1	0	0	0
CLL_57	CLL	untreated	m	1	1	0	0
CLL_58	CLL	untreated	m	1	1	0	0
CLL_59	CLL	untreated	m	1	1	0	0
CLL_60	CLL	untreated	f	0	1	1	0
CLL_61	CLL	untreated	m	1	1	0	0
CLL_62	CLL	pretreated	m	1	0	0	0
CLL_63	CLL	untreated	f	1	1	0	0
CLL_64	CLL	untreated	m	1	1	0	0
CLL_65	CLL	untreated	m	0	0	0	0
CLL_66	CLL	pretreated	f	0	0	NA	0
CLL_67	CLL	untreated	m	0	1	0	0
CLL_68	CLL	untreated	f	0	0	0	0
CLL_69	CLL	untreated	m	0	0	1	1
CLL_70	CLL	untreated	m	1	0	0	0
CLL_71	CLL	untreated	f	NA	1	NA	0
CLL_72	CLL	untreated	m	1	1	0	0
CLL_73	CLL	untreated	m	1	0	0	0
CLL_74	CLL	untreated	m	1	0	1	0
CLL_75	CLL	untreated	m	1	0	NA	0
CLL_76	CLL	untreated	m	1	0	0	0
CLL_77	CLL	untreated	m	0	1	0	0
CLL_78	CLL	pretreated	m	0	0	NA	0
CLL_79	CLL	pretreated	f	1	1	1	1
CLL_80	CLL	untreated	f	1	0	0	0
CLL_81	CLL	untreated	m	0	1	NA	0
