## Supplementary Table 3 for "Comparing the value of mono- versus coculture for high-throughput compound screening in hematological malignancies"

### Sheet: Supplementary Table 3
patient ID	diagnosis	treatment status	sex	FLT3 ITD mutation	FLT3 TKD mutation	IDH1 mutation	IDH2 mutation
AML_1	AML	untreated	f	NA	NA	NA	NA
AML_2	AML	untreated	m	NA	NA	NA	NA
AML_3	AML	in treatment	f	NA	NA	NA	NA
AML_4	AML	untreated	m	1	NA	0	0
AML_5	AML	untreated	m	1	NA	0	0
AML_6	AML	untreated	m	NA	NA	0	0
AML_7	AML	untreated	f	1	NA	0	0
AML_8	AML	untreated	f	0	0	0	0
AML_9	AML	untreated	f	1	0	0	0
AML_10	AML	untreated	f	0	1	1	0
AML_11	AML	pretreated	M	0	0	0	0
AML_12	AML	in treatment	m	0	0	0	0
AML_13	AML	untreated	m	0	0	0	0
AML_14	AML	untreated	m	0	0	0	0
AML_15	AML	untreated	f	0	0	0	0
AML_16	AML	untreated	m	0	0	1	0
AML_17	AML	untreated	m	0	0	0	0
HCL_1	HCL	untreated	m
HCL_2	HCL	pretreated	m
MCL_1	MCL	pretreated	m
MCL_2	MCL	pretreated	m
MCL_3	MCL	in treatment	m
MCL_4	MCL	untreated	f
T-PLL_1	T-PLL	untreated	m
T-PLL_2	T-PLL	untreated	m
T-PLL_3	T-PLL	in treatment	f
T-PLL_4	T-PLL	untreated	m
