## Supplementary Table 4 for "Comparing the value of mono- versus coculture for high-throughput compound screening in hematological malignancies"

### Sheet: Supplementary Table 4
Compound class	Drug	CLL coculture	AML coculture
AKT inhibitor	MK2206	Unchanged	Unchanged
Autophagy inhibitor	Bafilomycin A1	Unchanged	Unchanged
BCR-ABL / Src inhibitor	Dasatinib	Unchanged	Unchanged
BET inhibitor	I-BET-762	Decreased	Decreased
BET inhibitor	JQ1	Decreased	Decreased
BH3 mimetics	Obatoclax mesylate	Unchanged	Unchanged
BH3 mimetics	UMI-77	Unchanged	Unchanged
BH3 mimetics	Venetoclax	Decreased	Decreased
BTK inhibitor	Ibrutinib	Decreased	Decreased
CDK inhibitor	Palbociclib	Unchanged	Unchanged
Chemotherapeutic	Cytarabine	Decreased	Decreased
Chemotherapeutic	Doxorubicin	Decreased	Decreased
Chemotherapeutic	Fludarabine	Decreased	Decreased
Chemotherapeutic	Thioguanine	Unchanged	Unchanged
CXCR4 inhibitor	Plerixafor	Unchanged	Unchanged
EZH2 inhibitor	CPI-169	Unchanged	Increased
FLT3 inhibitor	Quizartinib	Unchanged	Unchanged
HDAC inhibitor	Vorinostat	Decreased	Decreased
HSP90 inhibitor	Ganetespib	Decreased	Unchanged
IDH2 inhibitor	Enasidenib	Decreased	Unchanged
Immunomodulatory	Dexamethasone	Decreased	Unchanged
Immunomodulatory	Lenalidomide	Decreased	Unchanged
Immunomodulatory	Pomalidomide	Unchanged	Unchanged
IRAK inhibitor	IRAK1/4 Inhibitor I	Unchanged	Unchanged
IRAK inhibitor	IRAK4 inhibitor	Unchanged	Unchanged
JAK inhibitor	Pyridone 6	Unchanged	Unchanged
JAK inhibitor	Ruxolitinib	Increased	Increased
JAK inhibitor	Tofacitinib	Increased	Increased
MAPK/MEK inhibitor	LY2228820	Unchanged	Unchanged
MAPK/MEK inhibitor	Selumetinib	Decreased	Unchanged
Mdm2 inhibitor	Nutlin 3a	Unchanged	Unchanged
mTOR inhibitor	Everolimus	Decreased	Decreased
mTOR inhibitor	Rapamycin	Unchanged	Unchanged
NFkB activation inhibitor	BAY11-7085	Unchanged	Unchanged
NFkB activation inhibitor	EVP4593	Unchanged	Unchanged
Nuclear export inhibitor	Selinexor	Decreased	Decreased
PI3K inhibitor	Duvelisib	Decreased	Decreased
PI3K inhibitor	Idelalisib	Decreased	Unchanged
PKC inhibitor	Midostaurin	Decreased	Decreased
PKC inhibitor	Sotrastaurin	Decreased	Decreased
Proteasome inhibitor	Carfilzomib	Decreased	Decreased
Proteasome inhibitor	Ixazomib	Decreased	Decreased
Syk inhibitor	BAY61-3606	Unchanged	Decreased
Syk inhibitor	PRT062607	Decreased	Unchanged
Vitamin D	Vitamin D	Unchanged	Unchanged
Vitamin D combinations	Vitamin D +Cytarabine	Decreased	Decreased
Vitamin D combinations	Vitamin D +Doxorubicin	Decreased	Unchanged
Vitamin D combinations	Vitamin D + Fludarabine	Decreased	Decreased
Vitamin D combinations	Vitamin D + Ibrutinib	Decreased	Unchanged
Vitamin D combinations	Vitamin D + Idelalisib	Unchanged	Unchanged
