## Supplementary Table 5 for "Comparing the value of mono- versus coculture for high-throughput compound screening in hematological malignancies"

### Sheet: Supplementary Table 5
Drug	Conc (µM)	Genetic feature	t-statistic monoculture	t-statistic coculture	Significant in
Bafilomycin A1	0.6	IGHV	-3.94	-3	Monoculture
Bafilomycin A1	0.6	TP53	3.83	2.46	Monoculture
BAY61-3606	0.6	trisomy12	3.84	1.39	Monoculture
Carfilzomib	0.225	del11q	3.05	4.91	Coculture
Cytarabine	1.5	IGHV	-3.92	-2.24	Monoculture
Cytarabine	22.5	IGHV	-1.89	-4.2	Coculture
Dasatinib	0.9	trisomy12	4.32	3.51	Monoculture
Duvelisib	0.3	IGHV	-4.04	-1.97	Monoculture
Duvelisib	4.5	IGHV	-3.8	-1.43	Monoculture
Ibrutinib	0.04	IGHV	-4.58	-1.76	Monoculture
Ibrutinib	0.04	trisomy12	2.74	4.01	Coculture
Ixazomib	22.5	del11q	3.68	5.12	Coculture
Ixazomib	22.5	IGHV	-2.5	-4.12	Coculture
JQ1	22.5	IGHV	-1.27	-3.62	Coculture
Nutlin 3a	9	TP53	-2.92	-4.32	Coculture
Obatoclax mesylate	22.5	trisomy12	2.45	3.67	Coculture
Selumetinib	0.6	trisomy12	4.61	3.24	Monoculture
Selumetinib	9	trisomy12	4.49	3.03	Monoculture
Venetoclax	0.015	del11q	0.5	-4.19	Coculture
Vitamin D	1.5	ATM	-2.78	-4.06	Coculture
Vitamin D + Cytarabine	22.5	IGHV	-1.19	-3.47	Coculture
Vitamin D + Doxorubicin	0.45	ATM	-2.89	-4.46	Coculture
Vitamin D + Doxorubicin	0.45	TP53	-2.3	-4.43	Coculture
Vitamin D + Ibrutinib	0.04	IGHV	-3.9	-0.97	Monoculture
