## Supplementary Table 6 for "Comparing the value of mono- versus coculture for high-throughput compound screening in hematological malignancies"

### Sheet: Supplementary Table 6
Channel	Feature	Parameter / array index
Calcein	convex area
Calcein	eccentricity
Calcein	moments central	[2][2]
Calcein	moments hu	[1]
Calcein	weighted moments central	[2][2]
Hoechst	DifferenceVariance	[d = 3][1]
Hoechst	InfoMeas1	[d = 5][3]
Hoechst	mean intensity
Hoechst	SumAverage	[d = 3][0]
Hoechst	SumVariance	[d = 7][0]
Hoechst	SumVariance	[d = 3][0]
Hoechst	Variance	[d = 7][0]
Hoechst	Variance	[d = 3][0]
Hoechst	Variance	[d = 3][0]
Lysosomal	area
Lysosomal	contrast	[3]
Lysosomal	Contrast	[d = 7][1]
Lysosomal	Correlation	[d = 7][3]
Lysosomal	DifferenceEntropy	[d = 3][2]
Lysosomal	DifferenceEntropy	[d = 7][2]
Lysosomal	DifferenceEntropy	[d = 5][2]
Lysosomal	DifferenceEntropy	[d = 7][1]
Lysosomal	DifferenceVariance	[d = 3][2]
Lysosomal	DifferenceVariance	[d = 7][1]
Lysosomal	DifferenceVariance	[d = 5][1]
Lysosomal	DifferenceVariance	[d = 3][3]
Lysosomal	DifferenceVariance	[d = 5][2]
Lysosomal	dissimilarity	[1]
Lysosomal	dissimilarity	[3]
Lysosomal	dissimilarity	[5]
Lysosomal	dissimilarity	[10]
Lysosomal	InfoMeas1	[d = 7][0]
Lysosomal	InfoMeas1	[d = 5][3]
Lysosomal	InfoMeas2	[d = 5][0]
Lysosomal	InfoMeas2	[d = 7][1]
Lysosomal	InfoMeas2	[d = 7][0]
Lysosomal	InfoMeas2	[d = 5][1]
Lysosomal	mean intensity
Lysosomal	SumAverage	[d = 7][3]
Lysosomal	SumVariance	[d = 7][2]
Lysosomal	SumVariance	[d = 5][3]
Lysosomal	SumVariance	[d = 3][3]
Lysosomal	Variance	[d = 5][2]
Lysosomal	zernike	[r = 18][1]
