## Supplementary Table 7 for "Comparing the value of mono- versus coculture for high-throughput compound screening in hematological malignancies"

### Sheet: Supplementary Table 7
Channel	Feature	Parameter / array index
Hoechst	Correlation	[d = 3][0]
Hoechst	Correlation	[d = 7][3]
Hoechst	eccentricity
Hoechst	extent
Hoechst	inertia tensor eigvals	[0]
Hoechst	inertia tensor eigvals	[1]
Hoechst	major axis length
Hoechst	minor axis length
Hoechst	moments hu	[1]
Hoechst	moments hu	[0]
Hoechst	moments hu	[3]
Hoechst	solidity
Hoechst	weighted moments hu	[1]
Hoechst	zernike	[r = 15][1]
Lysosomal	contrast	[3]
Lysosomal	contrast	[4]
Lysosomal	contrast	[0]
Lysosomal	Contrast	[d = 7][3]
Lysosomal	Contrast	[d = 5][0]
Lysosomal	Contrast	[d = 3][0]
Lysosomal	DifferenceEntropy	[d = 3][0]
Lysosomal	DifferenceEntropy	[d = 5][0]
Lysosomal	dissimilarity	[3]
Lysosomal	dissimilarity	[7]
Lysosomal	dissimilarity	[1]
Lysosomal	dissimilarity	[11]
Lysosomal	dissimilarity	[0]
Lysosomal	inertia tensor eigvals	[0]
Lysosomal	major axis length
Lysosomal	moments hu	[3]
Lysosomal	moments hu	[0]
Lysosomal	zernike	[r = 15][1]
Lysosomal	zernike	[r = 20][18]
Lysosomal	zernike	[r =18][1]
Lysosomal	zernike	[r =18][26]
Lysosomal	zernike	[r =20][48]
Lysosomal	zernike	[r =20][20]
Lysosomal	zernike	[r =18][4]
Lysosomal	zernike	[r =20][28]
Lysosomal	zernike	[r =20][35]
Lysosomal	zernike	[r =18][20]
Lysosomal	zernike	[r =20][22]
