## Supplementary Table 8 for "Comparing the value of mono- versus coculture for high-throughput compound screening in hematological malignancies"

### Sheet: Supplementary Table 8
Feature	Definition
Convex area	Pixel area of convex hull
Extent
Eccentricity
Central moments
Normalized central moments
Hu moments	Huang and Leng (2010) DOI: 10.1109/ICCET.2010.5485542
Zernike moments	Khotanzad and Hong (1990) DOI: 10.1109/34.55109
Entropy of intersection
Angular second moment (ASM)
Contrast
Dissimilarity
Homogeneity
Correlation
Sum probability
Difference propbability
Sum average
Difference variance
Information measure of correlation 1
Entropy of intersection
